# FosB/ΔFosB activation in mast cells regulates gene expression to modulate allergic inflammation in male mice

**DOI:** 10.1101/2024.05.06.592755

**Authors:** Natalia Duque-Wilckens, Dimitri Joseph, Meesum Syed, Brianna Smith, Nidia Maradiaga, Szu-Ying Yeh, Vidhula Srinivasan, Fabiola Sotomayor, Kait Durga, Eric Nestler, Adam J Moesers, A.J. Robison

## Abstract

Mast cells are innate immune cells that regulate physiological processes by releasing pre-stored and newly synthesized mediators in response to allergens, infection, and other stimuli. Dysregulated mast cell activity can lead to multisystemic pathologies, but the underlying regulatory mechanisms remain poorly understood. We found that FOSB and ΔFOSB, transcription factors encoded by the *FosB* gene, are robustly expressed in mast cells following IgE-antigen stimulation, suggesting a role in modulating stimulus-induced mast cell functions. Using phenotypic, gene binding, and gene expression analyses in wild-type and mast cell-specific *FosB* knockout male mice, we demonstrate that FOSB/ΔFOSB modulates mast cell functions by limiting reactivity to allergen-like stimuli both *in vitro* and *in vivo*. These effects seem to be mediated, at least in part, by FOSB/ΔFOSB-driven enhanced expression of DUSP4, a dual-specificity phosphatase that attenuates MAPK signaling. These findings highlight FOSB/ΔFOSB as critical regulators of mast cell activity and potential targets for therapeutic intervention.

**Graphical Abstract:** 
