## Supplementary tables for "FosB/ΔFosB activation in mast cells regulates gene expression to modulate allergic inflammation in male mice": Supplementary Table 4. GO analysis FOSB_ΔFOSB CUT&RUN IgE-Veh BMMC binding sites.xlsx

### Sheet: Sheet1
GO molecular function complete	Mus musculus - REFLIST (21983)	upload_1 (4373)	upload_1 (expected)	up or down	fold enrichment	raw p-value	FDR
very-low-density lipoprotein particle receptor activity (GO:0030229)	4	4	0.8	+	5.03	0.00156	0.045
stearoyl-CoA 9-desaturase activity (GO:0004768)	5	5	0.99	+	5.03	0.000311	0.0123
acyl-CoA desaturase activity (GO:0016215)	7	6	1.39	+	4.31	0.000359	0.0132
interleukin-6 receptor binding (GO:0005138)	7	6	1.39	+	4.31	0.000359	0.0131
platelet-derived growth factor receptor binding (GO:0005161)	14	11	2.78	+	3.95	3.81e-06	0.000235
cAMP response element binding (GO:0035497)	12	9	2.39	+	3.77	5.91e-05	0.00271
phosphorylation-dependent protein binding (GO:0140031)	8	6	1.59	+	3.77	0.00119	0.0357
MAP kinase tyrosine phosphatase activity (GO:0033550)	10	7	1.99	+	3.52	0.000833	0.0269
icosanoid transmembrane transporter activity (GO:0071714)	12	8	2.39	+	3.35	0.000557	0.0193
S100 protein binding (GO:0044548)	14	9	2.78	+	3.23	0.000364	0.0132
MAP kinase tyrosine/serine/threonine phosphatase activity (GO:0017017)	13	8	2.59	+	3.09	0.0012	0.0356
serotonin binding (GO:0051378)	13	8	2.59	+	3.09	0.0012	0.0354
protein sequestering activity (GO:0140311)	29	17	5.77	+	2.95	5.08e-06	0.000303
MAP kinase phosphatase activity (GO:0033549)	18	10	3.58	+	2.79	0.000867	0.0278
phospholipid scramblase activity (GO:0017128)	18	10	3.58	+	2.79	0.000867	0.0276
amine binding (GO:0043176)	22	12	4.38	+	2.74	0.000329	0.0126
G protein-coupled serotonin receptor activity (GO:0004993)	22	12	4.38	+	2.74	0.000329	0.0126
chemokine binding (GO:0019956)	34	18	6.76	+	2.66	1.86e-05	0.00096
G protein-coupled chemoattractant receptor activity (GO:0001637)	25	13	4.97	+	2.61	0.000346	0.013
C-C chemokine binding (GO:0019957)	25	13	4.97	+	2.61	0.000346	0.0129
chemokine receptor activity (GO:0004950)	25	13	4.97	+	2.61	0.000346	0.0128
C-C chemokine receptor activity (GO:0016493)	24	12	4.77	+	2.51	0.000924	0.0287
phosphotyrosine residue binding (GO:0001784)	48	24	9.55	+	2.51	2.94e-06	0.000188
phosphatidylinositol kinase activity (GO:0052742)	24	12	4.77	+	2.51	0.000924	0.0285
non-membrane spanning protein tyrosine kinase activity (GO:0004715)	45	22	8.95	+	2.46	1.2e-05	0.000654
protein phosphorylated amino acid binding (GO:0045309)	64	31	12.73	+	2.43	2.73e-07	2.1e-05
ADP binding (GO:0043531)	42	20	8.35	+	2.39	4.83e-05	0.00226
ephrin receptor binding (GO:0046875)	32	15	6.37	+	2.36	0.000523	0.0186
phosphatidylinositol-3-phosphate binding (GO:0032266)	48	22	9.55	+	2.3	6.65e-05	0.00299
intramembrane lipid transporter activity (GO:0140303)	46	21	9.15	+	2.29	0.000105	0.0045
mitogen-activated protein kinase binding (GO:0051019)	33	15	6.56	+	2.28	0.000784	0.0265
protein tyrosine phosphatase activity (GO:0004725)	93	42	18.5	+	2.27	3.07e-08	2.69e-06
phosphoprotein binding (GO:0051219)	112	50	22.28	+	2.24	2.85e-09	2.75e-07
phosphatidylinositol 3-kinase binding (GO:0043548)	43	19	8.55	+	2.22	0.000327	0.0129
cholesterol binding (GO:0015485)	50	22	9.95	+	2.21	0.000107	0.00454
protein tyrosine/serine/threonine phosphatase activity (GO:0008138)	41	18	8.16	+	2.21	0.000518	0.0185
tumor necrosis factor receptor superfamily binding (GO:0032813)	48	21	9.55	+	2.2	0.00017	0.00689
lipid kinase activity (GO:0001727)	39	17	7.76	+	2.19	0.000821	0.0267
sterol binding (GO:0032934)	65	27	12.93	+	2.09	6.24e-05	0.00284
cytokine receptor activity (GO:0004896)	95	39	18.9	+	2.06	2.04e-06	0.000136
molecular sequestering activity (GO:0140313)	52	21	10.34	+	2.03	0.000686	0.0234
growth factor receptor binding (GO:0070851)	151	59	30.04	+	1.96	5.18e-08	4.39e-06
PDZ domain binding (GO:0030165)	123	48	24.47	+	1.96	1.08e-06	7.51e-05
SMAD binding (GO:0046332)	84	32	16.71	+	1.92	9.97e-05	0.00434
actin filament binding (GO:0051015)	220	83	43.76	+	1.9	7.81e-10	7.81e-08
immune receptor activity (GO:0140375)	138	52	27.45	+	1.89	1.52e-06	0.000104
protein tyrosine kinase activity (GO:0004713)	133	50	26.46	+	1.89	1.94e-06	0.000131
cadherin binding (GO:0045296)	70	26	13.92	+	1.87	0.000784	0.0263
protein self-association (GO:0043621)	89	33	17.7	+	1.86	0.000154	0.00636
cell adhesion molecule binding (GO:0050839)	307	113	61.07	+	1.85	5.27e-12	5.99e-10
integrin binding (GO:0005178)	154	56	30.63	+	1.83	2.08e-06	0.000137
cytokine binding (GO:0019955)	144	52	28.65	+	1.82	5.03e-06	0.000303
antiporter activity (GO:0015297)	128	46	25.46	+	1.81	2.91e-05	0.00146
GTPase activator activity (GO:0005096)	237	85	47.15	+	1.8	9.43e-09	8.9e-07
phosphatidylinositol phosphate binding (GO:1901981)	201	72	39.98	+	1.8	1.64e-07	1.32e-05
phosphoprotein phosphatase activity (GO:0004721)	164	58	32.62	+	1.78	4.44e-06	0.000271
receptor tyrosine kinase binding (GO:0030971)	83	29	16.51	+	1.76	0.00132	0.0385
amino acid transmembrane transporter activity (GO:0015171)	106	37	21.09	+	1.75	0.000328	0.0128
actin binding (GO:0003779)	449	156	89.32	+	1.75	9.8e-14	1.23e-11
transcription coregulator binding (GO:0001221)	144	50	28.65	+	1.75	3.38e-05	0.00163
protein tyrosine kinase binding (GO:1990782)	128	44	25.46	+	1.73	0.000129	0.00536
small GTPase binding (GO:0031267)	295	100	58.68	+	1.7	1.57e-08	1.45e-06
protein domain specific binding (GO:0019904)	827	280	164.51	+	1.7	6.72e-22	2.24e-19
lipid transporter activity (GO:0005319)	181	61	36.01	+	1.69	1.32e-05	0.000712
GTPase regulator activity (GO:0030695)	430	143	85.54	+	1.67	5.98e-11	6.65e-09
nucleoside-triphosphatase regulator activity (GO:0060589)	430	143	85.54	+	1.67	5.98e-11	6.5e-09
kinase binding (GO:0019900)	898	297	178.64	+	1.66	2.16e-21	6.76e-19
protein kinase binding (GO:0019901)	805	265	160.14	+	1.65	7.4e-19	1.37e-16
SH3 domain binding (GO:0017124)	129	42	25.66	+	1.64	0.000792	0.026
growth factor binding (GO:0019838)	145	47	28.84	+	1.63	0.000344	0.013
GTPase binding (GO:0051020)	334	108	66.44	+	1.63	7.7e-08	6.31e-06
phosphatidylinositol bisphosphate binding (GO:1902936)	121	39	24.07	+	1.62	0.00126	0.0372
phosphatidylinositol binding (GO:0035091)	295	95	58.68	+	1.62	4.75e-07	3.45e-05
guanyl-nucleotide exchange factor activity (GO:0005085)	202	65	40.18	+	1.62	3.87e-05	0.00184
transmembrane transporter binding (GO:0044325)	165	53	32.82	+	1.61	0.00018	0.00726
calcium ion transmembrane transporter activity (GO:0015085)	131	42	26.06	+	1.61	0.000909	0.0284
phosphotransferase activity, alcohol group as acceptor (GO:0016773)	684	219	136.07	+	1.61	2.67e-14	3.42e-12
protein kinase activity (GO:0004672)	581	186	115.58	+	1.61	3.22e-12	3.74e-10
calmodulin binding (GO:0005516)	195	62	38.79	+	1.6	9.14e-05	0.00404
ubiquitin protein ligase binding (GO:0031625)	336	106	66.84	+	1.59	3.91e-07	2.92e-05
phosphatase activity (GO:0016791)	262	82	52.12	+	1.57	1.1e-05	0.000606
monoatomic anion transmembrane transporter activity (GO:0008509)	147	46	29.24	+	1.57	0.00118	0.0356
phosphatase binding (GO:0019902)	240	75	47.74	+	1.57	2.89e-05	0.00148
kinase activity (GO:0016301)	735	229	146.21	+	1.57	2.03e-13	2.47e-11
cytokine receptor binding (GO:0005126)	317	98	63.06	+	1.55	2.52e-06	0.000163
cytoskeletal protein binding (GO:0008092)	1026	314	204.1	+	1.54	6.6e-17	1.03e-14
RNA polymerase II-specific DNA-binding transcription factor binding (GO:0061629)	377	115	75	+	1.53	8.75e-07	6.16e-05
phospholipid binding (GO:0005543)	494	150	98.27	+	1.53	2.54e-08	2.27e-06
ubiquitin-like protein ligase binding (GO:0044389)	353	107	70.22	+	1.52	2.98e-06	0.000189
protein serine/threonine kinase activity (GO:0004674)	443	134	88.12	+	1.52	1.91e-07	1.49e-05
organic anion transmembrane transporter activity (GO:0008514)	268	81	53.31	+	1.52	5.52e-05	0.00256
secondary active transmembrane transporter activity (GO:0015291)	292	88	58.09	+	1.51	3.15e-05	0.00156
kinase regulator activity (GO:0019207)	276	82	54.9	+	1.49	9.81e-05	0.0043
carboxylic acid transmembrane transporter activity (GO:0046943)	192	57	38.19	+	1.49	0.00104	0.0319
DNA-binding transcription factor binding (GO:0140297)	533	158	106.03	+	1.49	6.04e-08	5.03e-06
enzyme binding (GO:0019899)	2369	700	471.26	+	1.49	8.44e-33	7.04e-30
organic acid transmembrane transporter activity (GO:0005342)	193	57	38.39	+	1.48	0.00142	0.0413
DNA-binding transcription repressor activity (GO:0001217)	298	88	59.28	+	1.48	7.17e-05	0.0032
phosphoric ester hydrolase activity (GO:0042578)	349	103	69.43	+	1.48	1.4e-05	0.000743
magnesium ion binding (GO:0000287)	216	63	42.97	+	1.47	0.00107	0.0325
active transmembrane transporter activity (GO:0022804)	436	127	86.73	+	1.46	3.62e-06	0.000226
DNA-binding transcription repressor activity, RNA polymerase II-specific (GO:0001227)	293	85	58.29	+	1.46	0.000161	0.00661
transferase activity, transferring phosphorus-containing groups (GO:0016772)	892	256	177.44	+	1.44	1.42e-10	1.48e-08
adenyl ribonucleotide binding (GO:0032559)	1484	423	295.21	+	1.43	1.52e-16	2.23e-14
transcription factor binding (GO:0008134)	712	202	141.64	+	1.43	3.51e-08	3.02e-06
ribonucleotide binding (GO:0032553)	1840	521	366.02	+	1.42	1.15e-19	2.73e-17
purine ribonucleotide binding (GO:0032555)	1822	515	362.44	+	1.42	3.22e-19	6.72e-17
adenyl nucleotide binding (GO:0030554)	1593	450	316.89	+	1.42	9.02e-17	1.37e-14
ATP binding (GO:0005524)	1413	399	281.08	+	1.42	6.82e-15	9.21e-13
signaling receptor binding (GO:0005102)	1655	465	329.22	+	1.41	6.25e-17	1.01e-14
purine ribonucleoside triphosphate binding (GO:0035639)	1741	489	346.33	+	1.41	9.58e-18	1.71e-15
nucleoside phosphate binding (GO:1901265)	2088	586	415.36	+	1.41	2.97e-21	8.73e-19
nucleotide binding (GO:0000166)	2088	586	415.36	+	1.41	2.97e-21	8.25e-19
anion binding (GO:0043168)	2384	669	474.24	+	1.41	2.39e-24	1.09e-21
purine nucleotide binding (GO:0017076)	1932	542	384.33	+	1.41	1.42e-19	3.22e-17
GTPase activity (GO:0003924)	303	85	60.27	+	1.41	0.000623	0.0213
heterocyclic compound binding (GO:1901363)	2233	626	444.2	+	1.41	1.41e-22	5.41e-20
glycosyltransferase activity (GO:0016757)	268	75	53.31	+	1.41	0.00152	0.0439
catalytic activity, acting on a protein (GO:0140096)	2305	645	458.53	+	1.41	4.59e-23	1.91e-20
enzyme activator activity (GO:0008047)	564	156	112.19	+	1.39	6.66e-06	0.000392
DNA-binding transcription activator activity, RNA polymerase II-specific (GO:0001228)	528	146	105.03	+	1.39	1.55e-05	0.000806
ubiquitin-like protein ligase activity (GO:0061659)	364	100	72.41	+	1.38	0.000431	0.0155
lipid binding (GO:0008289)	903	248	179.63	+	1.38	2.18e-08	1.98e-06
protein-containing complex binding (GO:0044877)	2160	593	429.68	+	1.38	3.71e-19	7.41e-17
carbohydrate derivative binding (GO:0097367)	2205	605	438.63	+	1.38	1.68e-19	3.65e-17
tubulin binding (GO:0015631)	391	107	77.78	+	1.38	0.000328	0.0127
GTP binding (GO:0005525)	362	99	72.01	+	1.37	0.000538	0.0189
transcription coregulator activity (GO:0003712)	501	137	99.66	+	1.37	4.39e-05	0.00207
DNA-binding transcription activator activity (GO:0001216)	535	146	106.43	+	1.37	2.91e-05	0.00147
ribonucleoside triphosphate phosphatase activity (GO:0017111)	616	168	122.54	+	1.37	7.82e-06	0.00045
enzyme regulator activity (GO:0030234)	1270	346	252.64	+	1.37	7.74e-11	8.23e-09
identical protein binding (GO:0042802)	2430	659	483.39	+	1.36	6.24e-20	1.56e-17
ubiquitin protein ligase activity (GO:0061630)	347	94	69.03	+	1.36	0.0011	0.0334
transporter activity (GO:0005215)	1188	321	236.32	+	1.36	1e-09	9.82e-08
guanyl nucleotide binding (GO:0019001)	386	104	76.79	+	1.35	0.000789	0.0263
guanyl ribonucleotide binding (GO:0032561)	386	104	76.79	+	1.35	0.000789	0.0261
hydrolase activity, acting on acid anhydrides, in phosphorus-containing anhydrides (GO:0016818)	678	182	134.87	+	1.35	8.3e-06	0.000472
hydrolase activity, acting on acid anhydrides (GO:0016817)	679	182	135.07	+	1.35	1.04e-05	0.000577
molecular function regulator activity (GO:0098772)	2094	559	416.55	+	1.34	2.07e-15	2.95e-13
pyrophosphatase activity (GO:0016462)	671	179	133.48	+	1.34	1.48e-05	0.000781
hydrolase activity, acting on ester bonds (GO:0016788)	748	198	148.8	+	1.33	9.09e-06	0.000511
ubiquitin-like protein transferase activity (GO:0019787)	458	121	91.11	+	1.33	0.00059	0.0203
transferase activity (GO:0016740)	2247	592	446.99	+	1.32	4.82e-15	6.69e-13
chromatin binding (GO:0003682)	696	183	138.45	+	1.32	3.19e-05	0.00156
small molecule binding (GO:0036094)	5635	1478	1120.95	+	1.32	1.32e-41	1.64e-38
ion binding (GO:0043167)	5415	1419	1077.19	+	1.32	3.24e-39	3.24e-36
aminoacyltransferase activity (GO:0016755)	474	124	94.29	+	1.32	0.000885	0.028
calcium ion binding (GO:0005509)	635	166	126.32	+	1.31	0.0001	0.00431
transmembrane transporter activity (GO:0022857)	1082	282	215.24	+	1.31	4.42e-07	3.25e-05
protein binding (GO:0005515)	9535	2485	1896.76	+	1.31	1.2e-88	6e-85
molecular adaptor activity (GO:0060090)	1150	298	228.77	+	1.3	3.48e-07	2.63e-05
molecular function activator activity (GO:0140677)	1132	293	225.18	+	1.3	5.17e-07	3.7e-05
inorganic molecular entity transmembrane transporter activity (GO:0015318)	655	169	130.3	+	1.3	0.000189	0.00754
protein-macromolecule adaptor activity (GO:0030674)	978	251	194.55	+	1.29	7.58e-06	0.000441
cation binding (GO:0043169)	3765	963	748.96	+	1.29	8.65e-21	2.28e-18
metal ion binding (GO:0046872)	3665	931	729.07	+	1.28	4.35e-19	8.36e-17
catalytic activity (GO:0003824)	5586	1398	1111.2	+	1.26	8.44e-28	4.69e-25
monoatomic ion transmembrane transporter activity (GO:0015075)	701	175	139.45	+	1.25	0.00089	0.028
hydrolase activity (GO:0016787)	2392	594	475.83	+	1.25	4.09e-10	4.18e-08
protein homodimerization activity (GO:0042803)	812	201	161.53	+	1.24	0.000554	0.0194
protein dimerization activity (GO:0046983)	1103	270	219.42	+	1.23	0.000126	0.00529
transition metal ion binding (GO:0046914)	1009	243	200.72	+	1.21	0.0008	0.0262
organic cyclic compound binding (GO:0097159)	5485	1280	1091.11	+	1.17	3.61e-13	4.29e-11
binding (GO:0005488)	14170	3299	2818.79	+	1.17	3.4e-67	8.49e-64
molecular_function (GO:0003674)	20589	4251	4095.7	+	1.04	1.15e-31	8.2e-29
molecular transducer activity (GO:0060089)	2421	329	481.6	-	0.68	1.19e-17	2.05e-15
signaling receptor activity (GO:0038023)	2421	329	481.6	-	0.68	1.19e-17	1.98e-15
transmembrane signaling receptor activity (GO:0004888)	2205	275	438.63	-	0.63	5.73e-22	2.05e-19
Unclassified (UNCLASSIFIED)	1394	122	277.3	-	0.44	1.15e-31	7.18e-29
pheromone binding (GO:0005550)	91	4	18.1	-	0.22	3.27e-05	0.00159
odorant binding (GO:0005549)	535	23	106.43	-	0.22	3.95e-26	1.98e-23
antigen binding (GO:0003823)	287	12	57.09	-	0.21	1.22e-14	1.61e-12
olfactory receptor activity (GO:0004984)	1169	46	232.55	-	0.2	5.21e-60	8.68e-57
pheromone receptor activity (GO:0016503)	99	2	19.69	-	0.1	1.72e-07	1.37e-05
