## Supplementary tables for "FosB/ΔFosB activation in mast cells regulates gene expression to modulate allergic inflammation in male mice": Supplementary Table 5. GO analysis FOSB_ΔFOSB CUT&RUN IgE-Veh vs. IgE-DNP BMMC binding sites.xlsx

### Sheet: Go analysis sim vs unstim CUT&R
GO molecular function complete	Mus musculus - REFLIST (21836)	upload_1 (2522)	upload_1 (expected)	upload_1 (over/under)	upload_1 (fold Enrichment)	upload_1 (raw P-value)	upload_1 (FDR)
AP-3 adaptor complex binding (GO:0035651)	3	3	0.35	+	8.66	1.54E-03	4.71E-02
neuregulin receptor activity (GO:0038131)	3	3	0.35	+	8.66	1.54E-03	4.68E-02
glycosylceramide flippase activity (GO:0140351)	3	3	0.35	+	8.66	1.54E-03	4.66E-02
endothelin B receptor binding (GO:0031708)	3	3	0.35	+	8.66	1.54E-03	4.63E-02
calcium, potassium:sodium antiporter activity (GO:0008273)	5	4	0.58	+	6.93	8.06E-04	2.75E-02
insulin binding (GO:0043559)	5	4	0.58	+	6.93	8.06E-04	2.73E-02
mannosyl-oligosaccharide 1,2-alpha-mannosidase activity (GO:0004571)	7	5	0.81	+	6.18	3.52E-04	1.27E-02
mannosyl-oligosaccharide mannosidase activity (GO:0015924)	9	6	1.04	+	5.77	1.45E-04	6.35E-03
calcium:sodium antiporter activity (GO:0005432)	9	6	1.04	+	5.77	1.45E-04	6.29E-03
JUN kinase kinase activity (GO:0008545)	8	5	0.92	+	5.41	8.48E-04	2.81E-02
BH3 domain binding (GO:0051434)	8	5	0.92	+	5.41	8.48E-04	2.80E-02
thioesterase binding (GO:0031996)	10	6	1.15	+	5.19	3.28E-04	1.20E-02
death domain binding (GO:0070513)	12	7	1.39	+	5.05	1.27E-04	5.59E-03
nuclear glucocorticoid receptor binding (GO:0035259)	20	11	2.31	+	4.76	2.96E-06	2.22E-04
calcium:monoatomic cation antiporter activity (GO:0015368)	12	6	1.39	+	4.33	1.17E-03	3.75E-02
calcium-dependent cysteine-type endopeptidase activity (GO:0004198)	16	8	1.85	+	4.33	1.71E-04	7.16E-03
mannosidase activity (GO:0015923)	15	7	1.73	+	4.04	7.53E-04	2.60E-02
death receptor binding (GO:0005123)	20	9	2.31	+	3.9	1.83E-04	7.44E-03
sialyltransferase activity (GO:0008373)	21	9	2.43	+	3.71	2.88E-04	1.08E-02
tumor necrosis factor receptor binding (GO:0005164)	33	14	3.81	+	3.67	6.98E-06	4.63E-04
tumor necrosis factor receptor superfamily binding (GO:0032813)	49	20	5.66	+	3.53	1.67E-07	1.36E-05
phospholipase binding (GO:0043274)	29	11	3.35	+	3.28	2.26E-04	8.83E-03
phosphotyrosine residue binding (GO:0001784)	48	17	5.54	+	3.07	1.36E-05	8.72E-04
protein phosphorylated amino acid binding (GO:0045309)	64	22	7.39	+	2.98	1.38E-06	1.08E-04
disordered domain specific binding (GO:0097718)	35	12	4.04	+	2.97	3.55E-04	1.28E-02
SH2 domain binding (GO:0042169)	45	15	5.2	+	2.89	9.70E-05	4.39E-03
phosphatidylinositol-3,5-bisphosphate binding (GO:0080025)	30	10	3.46	+	2.89	1.40E-03	4.40E-02
GTPase activator activity (GO:0005096)	235	78	27.14	+	2.87	9.81E-19	2.39E-16
phosphatidylinositol 3-kinase binding (GO:0043548)	43	14	4.97	+	2.82	2.18E-04	8.65E-03
intramembrane lipid transporter activity (GO:0140303)	48	15	5.54	+	2.71	2.20E-04	8.64E-03
GTPase regulator activity (GO:0030695)	430	126	49.66	+	2.54	6.90E-24	3.92E-21
nucleoside-triphosphatase regulator activity (GO:0060589)	430	126	49.66	+	2.54	6.90E-24	3.53E-21
14-3-3 protein binding (GO:0071889)	51	14	5.89	+	2.38	1.48E-03	4.59E-02
guanyl-nucleotide exchange factor activity (GO:0005085)	206	56	23.79	+	2.35	7.94E-10	7.51E-08
histone H3Y41 kinase activity (GO:0035401)	115	31	13.28	+	2.33	5.09E-06	3.51E-04
histone H2AXY142 kinase activity (GO:0140801)	115	31	13.28	+	2.33	5.09E-06	3.47E-04
phosphoprotein binding (GO:0051219)	111	29	12.82	+	2.26	1.81E-05	1.11E-03
actin filament binding (GO:0051015)	222	58	25.64	+	2.26	1.96E-09	1.79E-07
signaling adaptor activity (GO:0035591)	117	30	13.51	+	2.22	2.72E-05	1.29E-03
protein tyrosine kinase activity (GO:0004713)	141	36	16.29	+	2.21	3.64E-06	2.70E-04
growth factor receptor binding (GO:0070851)	152	38	17.56	+	2.16	4.50E-06	3.24E-04
kinase inhibitor activity (GO:0019210)	85	21	9.82	+	2.14	8.85E-04	2.90E-02
protein tyrosine kinase binding (GO:1990782)	131	32	15.13	+	2.11	4.42E-05	2.04E-03
receptor tyrosine kinase binding (GO:0030971)	83	20	9.59	+	2.09	1.44E-03	4.50E-02
cysteine-type endopeptidase activity (GO:0004197)	84	20	9.7	+	2.06	1.57E-03	4.67E-02
phosphatidylinositol bisphosphate binding (GO:1902936)	122	29	14.09	+	2.06	1.53E-04	6.51E-03
SH3 domain binding (GO:0017124)	127	30	14.67	+	2.05	1.20E-04	5.34E-03
histone H3 kinase activity (GO:0140996)	362	85	41.81	+	2.03	1.23E-10	1.28E-08
enzyme activator activity (GO:0008047)	579	135	66.87	+	2.02	6.81E-16	1.20E-13
histone kinase activity (GO:0035173)	366	85	42.27	+	2.01	2.70E-10	2.70E-08
histone H2AX kinase activity (GO:0141003)	359	83	41.46	+	2	5.52E-10	5.33E-08
histone phosphatase activity (GO:0140789)	125	28	14.44	+	1.94	5.89E-04	2.08E-02
protein serine kinase activity (GO:0106310)	362	81	41.81	+	1.94	3.66E-09	3.28E-07
actin binding (GO:0003779)	456	102	52.67	+	1.94	3.47E-11	3.86E-09
calcium ion transmembrane transporter activity (GO:0015085)	148	33	17.09	+	1.93	2.30E-04	8.92E-03
cytokine receptor binding (GO:0005126)	323	71	37.31	+	1.9	8.72E-08	7.43E-06
phosphoprotein phosphatase activity (GO:0004721)	165	36	19.06	+	1.89	1.90E-04	7.63E-03
phosphatase activity (GO:0016791)	262	57	30.26	+	1.88	2.14E-06	1.63E-04
phosphotransferase activity, alcohol group as acceptor (GO:0016773)	683	148	78.88	+	1.88	1.89E-14	2.68E-12
histone H3T6 kinase activity (GO:0035403)	252	54	29.11	+	1.86	6.17E-06	4.15E-04
protein kinase activity (GO:0004672)	580	124	66.99	+	1.85	6.46E-12	7.87E-10
small GTPase binding (GO:0031267)	295	63	34.07	+	1.85	1.30E-06	1.04E-04
histone modifying activity (GO:0140993)	656	140	75.77	+	1.85	3.11E-13	3.88E-11
growth factor binding (GO:0019838)	146	31	16.86	+	1.84	6.59E-04	2.29E-02
histone H3T45 kinase activity (GO:0140857)	251	53	28.99	+	1.83	1.46E-05	9.23E-04
protein kinase binding (GO:0019901)	806	170	93.09	+	1.83	2.56E-15	4.23E-13
protein serine/threonine kinase activity (GO:0004674)	442	93	51.05	+	1.82	7.27E-09	6.41E-07
kinase activity (GO:0016301)	733	154	84.66	+	1.82	9.38E-14	1.30E-11
kinase binding (GO:0019900)	896	187	103.49	+	1.81	3.15E-16	6.19E-14
protein domain specific binding (GO:0019904)	826	172	95.4	+	1.8	5.78E-15	9.23E-13
eukaryotic translation initiation factor 2alpha kinase activity (GO:0004694)	250	52	28.87	+	1.8	2.32E-05	1.39E-03
DNA-dependent protein kinase activity (GO:0004677)	250	52	28.87	+	1.8	2.32E-05	1.38E-03
3-phosphoinositide-dependent protein kinase activity (GO:0004676)	250	52	28.87	+	1.8	2.32E-05	1.36E-03
histone H2AT120 kinase activity (GO:1990244)	250	52	28.87	+	1.8	2.32E-05	1.35E-03
histone H3S10 kinase activity (GO:0035175)	250	52	28.87	+	1.8	2.32E-05	1.33E-03
histone H2B kinase activity (GO:0140998)	250	52	28.87	+	1.8	2.32E-05	1.32E-03
histone H4 kinase activity (GO:0140997)	250	52	28.87	+	1.8	2.32E-05	1.30E-03
histone H2A kinase activity (GO:0140995)	250	52	28.87	+	1.8	2.32E-05	1.29E-03
Rho-dependent protein serine/threonine kinase activity (GO:0072518)	250	52	28.87	+	1.8	2.32E-05	1.27E-03
histone H2BS14 kinase activity (GO:0044025)	250	52	28.87	+	1.8	2.32E-05	1.26E-03
histone H2AS1 kinase activity (GO:0044024)	250	52	28.87	+	1.8	2.32E-05	1.25E-03
histone H4S1 kinase activity (GO:0044023)	250	52	28.87	+	1.8	2.32E-05	1.23E-03
histone H3S28 kinase activity (GO:0044022)	250	52	28.87	+	1.8	2.32E-05	1.22E-03
histone H2AXS139 kinase activity (GO:0035979)	250	52	28.87	+	1.8	2.32E-05	1.21E-03
histone H3S57 kinase activity (GO:0140855)	250	52	28.87	+	1.8	2.32E-05	1.20E-03
histone H2BS36 kinase activity (GO:0140823)	250	52	28.87	+	1.8	2.32E-05	1.18E-03
ribosomal protein S6 kinase activity (GO:0004711)	250	52	28.87	+	1.8	2.32E-05	1.17E-03
histone H2AS121 kinase activity (GO:0072371)	250	52	28.87	+	1.8	2.32E-05	1.16E-03
histone H3T3 kinase activity (GO:0072354)	250	52	28.87	+	1.8	2.32E-05	1.15E-03
AMP-activated protein kinase activity (GO:0004679)	255	53	29.45	+	1.8	1.85E-05	1.13E-03
calmodulin binding (GO:0005516)	198	41	22.87	+	1.79	1.90E-04	7.60E-03
phosphatidylinositol phosphate binding (GO:1901981)	203	42	23.45	+	1.79	1.52E-04	6.51E-03
transcription coregulator binding (GO:0001221)	145	30	16.75	+	1.79	1.51E-03	4.65E-02
histone H3T11 kinase activity (GO:0035402)	252	52	29.11	+	1.79	2.66E-05	1.27E-03
kinase regulator activity (GO:0019207)	288	58	33.26	+	1.74	2.39E-05	1.16E-03
phosphatidylinositol binding (GO:0035091)	303	61	35	+	1.74	1.67E-05	1.04E-03
phosphoric ester hydrolase activity (GO:0042578)	352	70	40.66	+	1.72	4.67E-06	3.32E-04
GTPase binding (GO:0051020)	334	66	38.58	+	1.71	1.30E-05	8.41E-04
phosphatase binding (GO:0019902)	244	48	28.18	+	1.7	2.46E-04	9.46E-03
protease binding (GO:0002020)	189	37	21.83	+	1.69	1.24E-03	3.90E-02
phospholipid binding (GO:0005543)	508	99	58.67	+	1.69	1.54E-07	1.27E-05
cytoskeletal protein binding (GO:0008092)	1029	199	118.85	+	1.67	1.22E-13	1.64E-11
transferase activity, transferring phosphorus-containing groups (GO:0016772)	894	172	103.25	+	1.67	7.93E-12	9.21E-10
molecular function activator activity (GO:0140677)	1173	224	135.48	+	1.65	1.13E-14	1.75E-12
enzyme regulator activity (GO:0030234)	1303	248	150.49	+	1.65	4.79E-16	9.07E-14
enzyme binding (GO:0019899)	2360	448	272.57	+	1.64	4.61E-29	4.72E-26
GTPase activity (GO:0003924)	305	57	35.23	+	1.62	2.73E-04	1.03E-02
ATP binding (GO:0005524)	1433	266	165.51	+	1.61	8.11E-16	1.38E-13
purine ribonucleoside triphosphate binding (GO:0035639)	1762	327	203.51	+	1.61	2.85E-19	8.09E-17
purine ribonucleotide binding (GO:0032555)	1819	337	210.09	+	1.6	7.96E-20	2.54E-17
adenyl ribonucleotide binding (GO:0032559)	1481	274	171.05	+	1.6	5.25E-16	9.58E-14
lipid binding (GO:0008289)	926	171	106.95	+	1.6	3.04E-10	2.99E-08
ribonucleotide binding (GO:0032553)	1837	339	212.17	+	1.6	1.17E-19	3.51E-17
GTP binding (GO:0005525)	362	66	41.81	+	1.58	1.72E-04	7.13E-03
DNA-binding transcription repressor activity (GO:0001217)	308	56	35.57	+	1.57	5.90E-04	2.07E-02
purine nucleotide binding (GO:0017076)	1925	348	222.33	+	1.57	9.95E-19	2.31E-16
ubiquitin-like protein transferase activity (GO:0019787)	457	82	52.78	+	1.55	4.40E-05	2.04E-03
DNA-binding transcription repressor activity, RNA polymerase II-specific (GO:0001227)	301	54	34.76	+	1.55	1.00E-03	3.27E-02
anion binding (GO:0043168)	2403	431	277.54	+	1.55	1.04E-22	4.83E-20
adenyl nucleotide binding (GO:0030554)	1586	284	183.18	+	1.55	1.16E-14	1.74E-12
molecular function regulator activity (GO:0098772)	2224	397	256.87	+	1.55	1.94E-20	6.61E-18
nucleoside phosphate binding (GO:1901265)	2108	376	243.47	+	1.54	3.52E-19	9.48E-17
nucleotide binding (GO:0000166)	2085	371	240.81	+	1.54	8.90E-19	2.28E-16
aminoacyltransferase activity (GO:0016755)	473	84	54.63	+	1.54	5.74E-05	2.62E-03
ubiquitin-protein transferase activity (GO:0004842)	432	76	49.89	+	1.52	1.80E-04	7.42E-03
guanyl nucleotide binding (GO:0019001)	387	68	44.7	+	1.52	3.91E-04	1.40E-02
guanyl ribonucleotide binding (GO:0032561)	387	68	44.7	+	1.52	3.91E-04	1.39E-02
ubiquitin protein ligase binding (GO:0031625)	325	57	37.54	+	1.52	1.18E-03	3.74E-02
ubiquitin-like protein ligase activity (GO:0061659)	361	63	41.69	+	1.51	8.39E-04	2.80E-02
ubiquitin protein ligase activity (GO:0061630)	344	60	39.73	+	1.51	1.16E-03	3.72E-02
acyltransferase activity (GO:0016746)	717	124	82.81	+	1.5	4.23E-06	3.09E-04
heterocyclic compound binding (GO:1901363)	2250	389	259.87	+	1.5	1.72E-17	3.83E-15
transferase activity (GO:0016740)	2244	387	259.18	+	1.49	2.92E-17	6.23E-15
ubiquitin-like protein ligase binding (GO:0044389)	343	59	39.62	+	1.49	1.59E-03	4.70E-02
transcription coregulator activity (GO:0003712)	502	86	57.98	+	1.48	1.70E-04	7.19E-03
carbohydrate derivative binding (GO:0097367)	2216	379	255.94	+	1.48	2.89E-16	5.91E-14
signaling receptor binding (GO:0005102)	1673	284	193.23	+	1.47	7.90E-12	9.40E-10
RNA polymerase II-specific DNA-binding transcription factor binding (GO:0061629)	383	65	44.24	+	1.47	1.57E-03	4.69E-02
ribonucleoside triphosphate phosphatase activity (GO:0017111)	692	116	79.92	+	1.45	3.65E-05	1.71E-03
protein-containing complex binding (GO:0044877)	1624	270	187.57	+	1.44	2.58E-10	2.64E-08
molecular adaptor activity (GO:0060090)	1312	218	151.53	+	1.44	1.74E-08	1.51E-06
catalytic activity, acting on a protein (GO:0140096)	2462	405	284.35	+	1.42	1.38E-14	2.01E-12
DNA-binding transcription factor binding (GO:0140297)	538	88	62.14	+	1.42	7.80E-04	2.68E-02
chromatin binding (GO:0003682)	666	108	76.92	+	1.4	2.67E-04	1.02E-02
protein-macromolecule adaptor activity (GO:0030674)	1144	185	132.13	+	1.4	1.49E-06	1.16E-04
pyrophosphatase activity (GO:0016462)	750	119	86.62	+	1.37	3.02E-04	1.13E-02
protein homodimerization activity (GO:0042803)	820	130	94.71	+	1.37	1.82E-04	7.43E-03
hydrolase activity, acting on acid anhydrides, in phosphorus-containing anhydrides (GO:0016818)	751	119	86.74	+	1.37	3.07E-04	1.14E-02
hydrolase activity, acting on acid anhydrides (GO:0016817)	751	119	86.74	+	1.37	3.07E-04	1.13E-02
small molecule binding (GO:0036094)	5720	902	660.64	+	1.37	1.42E-29	1.82E-26
ion binding (GO:0043167)	5505	868	635.81	+	1.37	4.14E-28	3.53E-25
protein dimerization activity (GO:0046983)	1133	177	130.86	+	1.35	2.53E-05	1.22E-03
identical protein binding (GO:0042802)	2510	391	289.9	+	1.35	1.06E-10	1.13E-08
transcription factor binding (GO:0008134)	700	109	80.85	+	1.35	1.14E-03	3.69E-02
protein binding (GO:0005515)	9660	1488	1115.7	+	1.33	2.59E-56	6.62E-53
catalytic activity (GO:0003824)	5592	845	645.86	+	1.31	4.71E-21	1.72E-18
cation binding (GO:0043169)	3857	572	445.47	+	1.28	9.34E-12	1.06E-09
metal ion binding (GO:0046872)	3748	553	432.88	+	1.28	5.57E-11	6.06E-09
transporter activity (GO:0005215)	1203	176	138.94	+	1.27	8.24E-04	2.77E-02
hydrolase activity (GO:0016787)	2412	348	278.58	+	1.25	4.99E-06	3.49E-04
organic cyclic compound binding (GO:0097159)	5508	763	636.16	+	1.2	1.23E-09	1.14E-07
binding (GO:0005488)	14255	1929	1646.41	+	1.17	3.78E-38	6.44E-35
molecular_function (GO:0003674)	20448	2440	2361.69	+	1.03	2.22E-13	2.90E-11
G protein-coupled receptor activity (GO:0004930)	757	55	87.43	-	0.63	9.95E-05	4.46E-03
molecular transducer activity (GO:0060089)	2454	152	283.43	-	0.54	3.60E-21	1.53E-18
signaling receptor activity (GO:0038023)	2454	152	283.43	-	0.54	3.60E-21	1.42E-18
Unclassified (UNCLASSIFIED)	1388	82	160.31	-	0.51	2.22E-13	2.83E-11
transmembrane signaling receptor activity (GO:0004888)	2205	112	254.67	-	0.44	5.66E-28	4.13E-25
antigen binding (GO:0003823)	268	7	30.95	-	0.23	1.24E-07	1.04E-05
pheromone receptor activity (GO:0016503)	99	0	11.43	-	< 0.01	9.72E-06	6.37E-04
pheromone binding (GO:0005550)	93	0	10.74	-	< 0.01	2.32E-05	1.14E-03
odorant binding (GO:0005549)	498	0	57.52	-	< 0.01	2.89E-27	1.84E-24
olfactory receptor activity (GO:0004984)	1159	0	133.86	-	< 0.01	4.64E-64	2.37E-60
