## Supplementary tables for "FosB/ΔFosB activation in mast cells regulates gene expression to modulate allergic inflammation in male mice": Supplementary Table 6. FOSB_ΔFOSB Functional gene targets.xlsx

### Sheet: Sheet1
Gene	baseMean	log2FoldChange	lfcSE	stat	pvalue	padj (FDR)
Crabp2	163.473	9.12764	1.04771	8.71199	2.98591e-18	5.63551e-17
Trib1	820.821	8.75336	0.711328	12.3057	8.44388e-35	4.19205e-33
Phxr4	8.46199	6.71125	1.36039	4.93334	8.08353e-07	4.87635e-06
Zbtb32	9.30036	4.9384	1.18618	4.16327	3.13724e-05	0.000144197
Myo16	8.38022	4.80307	1.22929	3.90719	9.33755e-05	0.000392713
Snai3	7.45197	4.61745	1.23079	3.75161	0.000175701	0.000699218
Plet1	2.63225	3.97908	1.60159	2.48445	0.0129752	0.0326185
Gpr171	14173.6	3.56999	0.141243	25.2755	5.93814e-141	3.9553e-138
Mir155hg	287.32	3.37829	0.182895	18.4712	3.52128e-76	6.25457e-74
Clcf1	56.1275	3.22459	0.466302	6.91524	4.67059e-12	5.21762e-11
Tslp	14.5245	3.16647	0.658204	4.81078	1.50345e-06	8.7112e-06
Add2	84.5044	3.02756	0.476433	6.35465	2.08902e-10	1.99136e-09
Dusp2	309.31	2.97862	0.194506	15.3138	6.18844e-53	6.18303e-51
Zfp703	1065.61	2.78806	0.174104	16.0138	1.02368e-57	1.1606e-55
Fhdc1	193.378	2.73306	0.19254	14.1947	9.87397e-46	7.77563e-44
Sema4b	1867.4	2.70918	0.129442	20.9297	2.87469e-97	7.92325e-95
Dusp4	2627.39	2.49487	0.180785	13.8002	2.54211e-43	1.83883e-41
Sla	14371.7	2.09705	0.199141	10.5304	6.25382e-26	2.02786e-24
Ccr1	6963.33	1.86866	0.197533	9.46	3.0794e-21	7.40285e-20
Kbtbd7	188.709	1.68905	0.178546	9.46	3.0795e-21	7.40285e-20
Gpr65	245.198	1.61035	0.312406	5.15466	2.54088e-07	1.65183e-06
Mdfic	2610.45	1.60139	0.0977162	16.3881	2.32444e-60	2.92586e-58
Nck2	2005.99	1.57336	0.115326	13.6426	2.23336e-42	1.55906e-40
Fxyd6	15.8075	1.57008	0.584838	2.68464	0.00726083	0.0196034
Creb3l2	2878.87	1.16884	0.114232	10.2321	1.42399e-24	4.24701e-23
Lcp2	16527	1.14082	0.115979	9.83647	7.84118e-23	2.07876e-21
Hsd17b12	3165.69	1.10192	0.111743	9.86119	6.13159e-23	1.63366e-21
Capn7	3635.73	1.09009	0.117298	9.29334	1.49517e-20	3.37596e-19
Cyth3	2764.96	-1.08509	0.13254	-8.1869	2.68033e-16	4.43559e-15
Nwd1	293.778	-1.10432	0.308093	-3.58438	0.000337874	0.00126316
Ccdc117	1131.77	-1.18284	0.179374	-6.59424	4.27428e-11	4.39979e-10
A4galt	3467.41	-1.36254	0.204474	-6.66362	2.67169e-11	2.7988e-10
Zfp658	24.8204	-1.89471	0.431826	-4.38767	1.14572e-05	5.72357e-05
Igf2bp2	7.20948	-2.45362	0.924006	-2.65541	0.00792116	0.0211646
Cd36	181.589	-3.83312	0.310949	-12.3272	6.46875e-35	3.22148e-33

### Sheet: Sheet2
		secondary
NeUN	mouse
IBA1	rabbit
Sox9	rabbit	antirabbit alexa 647
gfp	goat	alexa 488

### Sheet: primers
	forward	reverse	source
hDUSP2	5′-CGGGAAAGACCGAAAGGAAG-3′	5′-GCCTCCTCGCAGGAAGTACA-3′	https://www.nature.com/articles/ni1310#Sec11
